# Identification of Retinal Ganglion Cell Types and Brain Nuclei expressing the transcription factor Brn3c/Pou4f3 using a Cre recombinase knock-in allele

**DOI:** 10.1101/2020.06.20.162859

**Authors:** Nadia Parmhans, Anne Drury Fuller, Eileen Nguyen, Katherine Chuang, David Swygart, Sophia Rose Wienbar, Tyger Lin, Zbynek Kozmik, Lijin Dong, Gregory William Schwartz, Tudor Constantin Badea

## Abstract

Members of the POU4F/Brn3 transcription factor family have an established role in the development of retinal ganglion cell types (RGCs), the projection sensory neuron conveying visual information from the mammalian eye to the brain. Our previous work using sparse random recombination of a conditional knock-in reporter allele expressing Alkaline Phosphatase (AP) and intersectional genetics had identified three types of Pou4f3/Brn3c positive (Brn3c^+^) RGCs. Here, we describe a novel Brn3c^Cre^ mouse allele generated by serial Dre to Cre recombination. We use this allele to explore the expression overlap of Brn3c with Brn3a and Brn3b and the dendritic arbor morphologies and visual stimulus properties of Brn3c^+^ RGC types. Furthermore, we explore Brn3c-expressing brain nuclei. Our analysis reveals a much larger number of Brn3c^+^ RGCs and more diverse set of RGC types than previously reported. The majority of RGCs having expressed Brn3c during development are still Brn3c positive in the adult, and all of them express Brn3a while only about half express Brn3b. Intersection of Brn3b and Brn3c expression highlights an area of increased RGC density, similar to an area centralis, corresponding to part of the binocular field of view of the mouse. Brn3c^+^ neurons and projections are present in multiple brain nuclei. Brn3c^+^ RGC projections can be detected in the Lateral Geniculate Nucleus (LGN), Pretectal Area (PTA) and Superior Colliculus (SC) but also in the thalamic reticular nucleus (TRN), a visual circuit station that was not previously described to receive retinal input. Most Brn3c^+^ neurons of the brain are confined to the pretectum and the dorsal midbrain. Amongst theses we identify a previously unknown Brn3c^+^ subdivision of the deep mesencephalic nucleus (DpMe). Thus, our newly generated allele provides novel biological insights into RGC type classification, brain connectivity and midbrain cytoarchitectonic, and opens the avenue for specific characterization and manipulation of these structures.
