## Supplementary_Table_3 for "Identification of Retinal Ganglion Cell Types and Brain Nuclei expressing the transcription factor Brn3c/Pou4f3 using a Cre recombinase knock-in allele"

### Sheet: Sheet1
Morphological - AAV in Brn3cCre (Figure 4-5)			Eyewire	Electrophysiology - Brn3cCre	Rosa26(Ai14) = Figure 7a - Black bars		AAV-FLEX = Figure 7a - Green bars
Morphological type	number	% of total		Functional type	Number	Frequency(%)	Number	Frequency(%)
mc1	2	2.06186	6sn	ON trans. small RF	3	3	3	6.52174
			6t	ON tr. EW6t	1	1	0	0
mc2	12	12.1212	6sw	ON trans. med. RF	8	8	3	6.52174
mc3	11	11.1111	4on	OFF trans. med. RF	2	2	0	0
			4ow	OFF trans. alpha	3	3	1	2.17391
			4i	OFF tr. SmRF	1	1	1	2.17391
			3i	ON bursty	3	3	1	2.17391
mc4	22	22.2222	2aw	OFFhOS (symmetric)	10	10	4	8.69565
			2o	bSbC	5	5	3	6.52174
			2i	OFF med. sus.	1	1	1	2.17391
			3o	OFF sus. EW3o	2	2	1	2.17391
			1wt	OFF sus. alpha	5	5	1	2.17391
			1no	OFF sus. EW1no	2	2	2	4.34783
mc5	2	2.0202	5si	HD1	3	3	3	6.52174
			5ti	UHD	1	1	1	2.17391
			51	LED	4	4	1	2.17391
			5so	HD2	2	2	1	2.17391
			63	F-mini ON	1	1	0	0
			5to	ON tr. EW5to	5	5	0	0
bc1	33	33.3333	37c, 37d, 37r, 37v	ON-OFF DS	10	10	6	13.0435
bc3	3	3.0303				0	0	0
bc2	4	4.0404	73	ON delayed	3	3	2	4.34783
bc4	10	10.101	72, 81i, 81o, 82wi, 82wo	ON OS	15	15	9	19.5652
na			2an	F-miniOFF	1	1	1	2.17391
na			9w	M2	1	1	0	0
na			91	M6	1	1	0	0
na			27	sSbC EW27	4	4	1	2.17391
na			28	sSbC EW28	3	3	0	0
Total number =	99			Total number =	100	Total number =	46
