## Supplementary_Table_2 for "Identification of Retinal Ganglion Cell Types and Brain Nuclei expressing the transcription factor Brn3c/Pou4f3 using a Cre recombinase knock-in allele"

### Sheet: IIF_quantitations_Figure_2
Absolute Numbers
Brn3cCre_Block1_Section4 and Brn3cCre_Block2_Section4
Genotype: Brn3cCKOCre; CAG:Dre; ROSA26AP
Image	AP	Brn3b	Brn3c	AP-Brn3b	AP-Brn3c	Brn3b-Brn3c	Triple	DAPI
MC400139a	0	5	0	0	5	0	5	34
MC400139b	0	2	0	0	3	0	1	13
MC400052a	0	3	0	0	2	0	6	27
MC400052b	0	7	0	0	3	0	2	26
MC400075a	0	9	0	0	4	0	5	42
MC400075b	0	8	1	0	6	0	5	35
MC400075c	0	4	0	0	5	0	5	33
MC400075d	1	9	0	0	3	0	3	34
Sums	1	47	1	0	31	0	32	244
Medians	0	6	0	0	3.5	0	5	33.5
Mean	0.125	5.875	0.125	0	3.875	0	4	30.5
Ratio/DAPI	0.409836	19.2623	0.409836	0	12.7049	0	13.1148	100
Brn3cCre_Block1_Section4
Genotype: Brn3cCre; Brn3aCKOAP
Image	AP	Brn3b	Brn3c	AP-Brn3b	AP-Brn3c	Brn3b-Brn3c	Triple	DAPI
MC400106a	0	7	0	0	2	0	3	38
MC400106b	0	5	0	0	4	0	3	40
MC400106c	0	6	0	0	6	0	3	32
MC400107a	0	4	0	1	2	0	2	42
MC400107b	0	4	0	2	4	0	1	32
MC400107c	0	5	0	0	10	0	9	58
MC400113a	0	5	0	2	5	0	6	34
MC400113b	0	5	0	0	3	0	8	35
MC400113c	0	3	0	0	4	1	5	29
Sums	0	44	0	5	40	1	40	340
Medians	0	5	0	0	4	0	3	35
Mean	0	4.88889	0	0.555556	4.44444	0.111111	4.44444	37.7778
Ratio/DAPI	0	12.9412	0	1.47059	11.7647	0.294118	11.7647	100
Brn3cCre_Block1_Section4 and Brn3cCre_Block2_Section4
Genotype: Brn3cCre; Brn3bCKOAP
Image	AP	Brn3b	Brn3c	AP-Brn3b	AP-Brn3c	Brn3b-Brn3c	Triple	DAPI
MC400148a	0	7	5	0	0	0	4	39
MC400148b	0	5	2	0	0	0	4	31
MC400148c	0	2	6	1	0	1	4	42
MC400118a	0	10	9	0	1	0	3	67
MC400118b	0	11	7	0	0	0	4	59
MC400119a	0	8	6	0	2	0	5	47
MC400119b	0	9	5	0	0	2	5	57
MC400119c	0	12	5	0	2	1	2	54
MC400119d	0	7	4	0	0	0	5	53
Sums	0	71	49	1	5	4	36	449
Medians	0	8	5	0	0	0	4	53
Mean	0	7.88889	5.44444	0.111111	0.555556	0.444444	4	49.8889
Ratio/DAPI	0	15.8129	10.9131	0.222717	1.11359	0.890869	8.01782	100
Brn3cCre_Block1_Section5 and Brn3cCre_Block2_Section5
Genotype: Brn3cCKOCre; CAG:Dre; ROSA26AP
Image	AP	Brn3a	Brn3c	AP-Brn3a	AP-Brn3c	Brn3a-Brn3c	Triple	DAPI
MC400139a	0	21	0	2	1	1	6	37
MC400139b	0	6	0	1	0	1	12	29
MC400052a	0	12	0	1	0	0	9	30
MC400052b	0	19	0	3	0	0	7	41
MC400075a	0	9	0	3	0	0	5	34
MC400075b	0	8	0	1	0	0	6	27
Sums	0	75	0	11	1	2	45	198
Medians	0	10.5	0	1.5	0	0	6.5	32
Mean	0	12.5	0	1.83333	0.166667	0.333333	7.5	33
Ratio/DAPI	0	37.8788	0	5.55556	0.505051	1.0101	22.7273	100
Brn3cCre_Block1_Section5
Genotype: Brn3cCre; Brn3aCKOAP
Image	AP	Brn3a	Brn3c	AP-Brn3a	AP-Brn3c	Brn3a-Brn3c	Triple	DAPI
MC400106a	0	13	1	1	0	0	11	37
MC400106b	0	16	0	0	0	1	6	31
MC400106c	0	12	2	0	0	0	10	44
MC400107a	0	25	1	2	0	0	3	43
MC400107b	0	28	0	1	0	0	10	53
MC400107c	0	37	1	6	0	0	18	87
MC400113a	0	20	0	1	0	0	10	43
MC400113b	0	17	2	1	0	2	15	60
Sums	0	168	7	12	0	3	83	398
Medians	0	18.5	1	1	0	0	10	43.5
Mean	0	21	0.875	1.5	0	0.375	10.375	49.75
Ratio/DAPI	0	42.2111	1.75879	3.01508	0	0.753769	20.8543	100
Brn3cCre_Block1_Section5 and Brn3cCre_Block2_Section5
Genotype: Brn3cCre; Brn3bCKOAP
Image	AP	Brn3a	Brn3c	AP-Brn3a	AP-Brn3c	Brn3a-Brn3c	Triple	DAPI
MC400148a	0	18	0	3	0	7	9	55
MC400148b	0	9	0	5	0	4	6	42
MC400118a	0	8	0	1	0	8	2	34
MC400118b	0	12	0	0	0	3	6	38
MC400119a	0	10	0	1	0	2	9	35
MC400119b	0	15	0	2	0	2	6	33
MC400119c	1	7	0	4	0	4	6	35
MC400119d	0	9	0	1	0	7	4	33
Sums	1	88	0	17	0	37	48	305
Medians	0	9.5	0	1.5	0	4	6	35
Mean	0.125	11	0	2.125	0	4.625	6	38.125
Ratio/DAPI	0.327869	28.8525	0	5.57377	0	12.1311	15.7377	100
	Pie Chart Table
	AP	Brn3b	Brn3c	AP-Brn3b	AP-Brn3c	Brn3b-Brn3c	Triple	DAPI	total
Brn3aCKOAP	0	44	0	5	40	1	40	210	340
Brn3bCKOAP	0	71	49	1	5	4	36	283	449
Rosa26AP	1	47	1	0	31	0	32	132	244
	AP	Brn3a	Brn3c	AP-Brn3a	AP-Brn3c	Brn3a-Brn3c	Triple	DAPI	total
Brn3aCKOAP	0	168	7	12	0	3	83	125	398
Brn3bCKOAP	1	88	0	17	0	37	48	114	305
Rosa26AP	0	75	0	11	1	2	45	64	198

### Sheet: IIF_quantitations_Figure_3
Brn3cCre, Brn3cCKOCre, and ParvDre;Brn3cCKOCre wholemounts
Genotype: Brn3cCre/WT; ROSA26tdTomato(Ail4)/WT											Genotype: Brn3cCKOCre/WT; ROSA26tdTomato(Ail4)/WT
Image	tdT alone	Brn3c alone	RBPMS alone	tdT + Brn3c	tdT + RBPMS	Brn3c + RBPMS	Triple	DAPI total			Image	tdT alone	Brn3c alone	RBPMS alone	tdT + Brn3c	tdT + RBPMS	Brn3c + RBPMS	Triple	DAPI total
MC400743L (20x)	0	0	936	0	5	17	437	2813			MC350464L (20x)	0	0	1661	0	14	97	276	3846
MC401029L01	0	0	105	0	3	0	70	533			MC350476L01	0	0	280	0	2	26	81	872
MC401029L02	0	0	235	0	4	1	158	824			MC350476L02	0	0	374	0	2	25	103	957
MC401029L03	0	0	183	1	5	0	108	719			MC350476L03	0	0	340	0	3	32	115	987
MC401029L04	0	0	202	1	3	0	118	684			MC350476L04	0	0	305	0	2	18	93	975
MC400745L01	0	0	293	0	1	7	186	967			MC400469L01	0	0	361	0	1	17	102	879
MC400745L02	0	0	335	0	0	5	163	909			MC400469L02	0	0	257	0	0	7	59	640
MC400745L03	0	0	258	0	0	1	213	794			MC400469L03	0	0	362	0	3	7	84	833
MC400745L04	0	0	274	0	0	5	151	786			MC400469L04	0	0	373	0	1	8	100	835
Sums	0	0	2821	2	21	36	1604	9029			Sums	0	0	4313	0	28	237	1013	10824
Medians	0	0	258	0	3	1	158	794			Medians	0	0	361	0	2	18	100	879
Mean	0	0	313.444	0.222222	2.33333	4	178.222	1003.22			Mean	0	0	479.222	0	3.11111	26.3333	112.556	1202.67
Ratio/DAPI	0	0	31.2438	0.0221508	0.232584	0.398715	17.765	100			Ratio/DAPI	0	0	39.8466	0	0.258684	2.18958	9.35883	100
Image	tdT alone	Brn3b alone	Brn3a alone	tdT + Brn3b	tdT + Brn3a	Brn3b + Brn3a	Triple	DAPI total			Image	tdT alone	Brn3b alone	Brn3a alone	tdT + Brn3b	tdT + Brn3a	Brn3b + Brn3a	Triple	DAPI total
MC400743R (20x)	1	201	491	2	300	201	278	2710			MC350464R (20x)	3	207	783	0	122	396	174	3377
MC401029R01	0	34	98	0	18	69	121	847			MC350476R01	2	91	137	3	25	47	61	960
MC401029R02	0	32	109	0	52	75	104	782			MC350476R02	0	66	186	2	32	90	70	809
MC401029R03	0	35	41	0	13	20	65	583			MC350476R03	0	64	169	1	27	69	53	823
MC401029R04	0	23	78	0	25	81	95	752			MC350476R04	0	74	204	0	51	90	53	922
MC400745R01	0	35	117	0	30	122	108	835			MC400469R01	0	73	190	0	34	150	66	881
MC400745R02	0	26	136	0	75	105	122	866			MC400469R02	0	60	152	0	24	165	78	900
MC400745R03	0	34	77	0	21	75	112	696			MC400469R03	0	51	177	0	43	147	67	866
MC400745R04	0	27	112	0	38	123	96	770			MC400469R04	0	35	91	0	18	81	54	681
Sums	1	447	1259	2	572	871	1101	8841			Sums	5	721	2089	6	376	1235	676	10219
Medians	0	34	109	0	30	81	108	782			Medians	0	66	177	0	32	90	66	881
Mean	0.111111	49.6667	139.889	0.222222	63.5556	96.7778	122.333	982.333			Mean	0.555556	80.1111	232.111	0.666667	41.7778	137.222	75.1111	1135.44
Ratio/DAPI	0.0113109	5.05599	14.2405	0.0226219	6.46986	9.85183	12.4533	100			Ratio/DAPI	0.0489285	7.05548	20.4423	0.0587142	3.67942	12.0853	6.61513	100
