## Supplementary_Table_1 for "Identification of Retinal Ganglion Cell Types and Brain Nuclei expressing the transcription factor Brn3c/Pou4f3 using a Cre recombinase knock-in allele"

### Sheet: Sheet1
Genetic element	Primer Name	sequence	reaction pairs	product length
Brn3c-5'FREX	P1	CTGGCAGACTGCTTGTAAGATGAG	Brn3c - 5'UTR, spanning FREX insertion = P1-P2	wt = 211 bp
	P2	AGGCTGCTTGGCGTTCATGGCCATC		FREX = 363 bp
Cre	P3	TGCCACGACCAAGTGACAGCAATG	Cre = P3-P4	366 bp
	P4	ACCAGAGACGGAAATCCATCGCTC
CKOCre-Neo	P5	CCTCATCACTCGTTGCATCG		602 bp
	P6	GCTTCCTCGTGCTTTACGGTATCG	Cre-Neo junction = P5-P6
Actin-FLPO	P7	CACTGATATTGTAAGTAGTTTGC	FlpO = P7-P8	725 bp
	P8	CTAGTGCGAAGTAGTGATCAGG
CAG:Dre	P9	GATGTTCCTCAGGAATCCTCC	CAG promoter - Dre junction = P9-P10	110 bp
	P10	AGCTCCTGGGCAACGTGCTG	CAGF
ROSA26AP	P11	GGCAACGAGGTCATCTCCGTGATGAA	ROSA26-AP = TB06 - TB07	290 bp
	P12	GGTTGCCTGGGTCTGAGCTAGTGCC
Brn3cCre	P1'	CCGGGGTATAAATGCTGTGG	Bnr3c-5'UTR to Cre Junction = P1'-P5	411 bp
	P5	CCTCATCACTCGTTGCATCG
